# A machine learning approach to optimizing cell-free DNA sequencing panels: with an application to prostate cancer

**DOI:** 10.1101/2020.04.30.069658

**Authors:** Clinton L. Cario, Emmalyn Chen, Lancelote Leong, Nima C. Emami, Karen Lopez, Imelda Tenggara, Jeffry P. Simko, Terence W. Friedlander, Patricia S. Li, Pamela L. Paris, Peter R. Carroll, John S. Witte

## Abstract

**Background:** Cell-free DNA’s (cfDNA) use as a biomarker in cancer is challenging due to genetic heterogeneity of malignancies and rarity of tumor-derived molecules. Here we describe and demonstrate a novel machine-learning guided panel design strategy for improving the detection of tumor variants in cfDNA. Using this approach, we first generated a model to classify and score candidate variants for inclusion on a prostate cancer targeted sequencing panel. We then used this panel to screen tumor variants from prostate cancer patients with localized disease in both *in silico* and hybrid capture settings.

**Methods:** Whole Genome Sequence (WGS) data from 550 prostate tumors was analyzed to build a targeted sequencing panel of single point and small (<200bp) indel mutations, which was subsequently screened *in silico* against prostate tumor sequences from 5 patients to assess performance against commonly used alternative panel designs. The panel’s ability to detect tumor-derived cfDNA variants was then assessed using prospectively collected cfDNA and tumor foci from a test set 18 prostate cancer patients with localized disease undergoing radical proctectomy.

**Results:** The panel generated from this approach identified as top candidates mutations in known driver genes (e.g. HRAS) and prostate cancer related transcription factor binding sites (e.g. MYC, AR). It outperformed two commonly used designs in detecting somatic mutations found in the cfDNA of 5 prostate cancer patients when analyzed in an *in silico* setting. Additionally, hybrid capture and 2,500X sequencing of cfDNA molecules using the panel resulted in detection of tumor variants in all 18 patients of a test set, where 15 of the 18 patients had detected variants found in multiple foci.

**Conclusion:** Machine learning-prioritized targeted sequencing panels may prove useful for broad and sensitive variant detection in the cfDNA of heterogeneous diseases. This strategy has implications for disease detection and monitoring when applied to the cfDNA isolated from prostate cancer patients.
