## Supplementary material for "A machine learning approach to optimizing cell-free DNA sequencing panels: with an application to prostate cancer": Donor Information

### Sheet: ICGC_stages
Donor ID	Project Code	Stage	Vital Status	Disease Status	Age	Survival Time	Class
DO36327	PRAD-US	T1	alive	complete remission	66		DE
DO36328	PRAD-US	T1	alive	complete remission	61		DE
DO36325	PRAD-US	T1	alive	complete remission	51		DE
DO36324	PRAD-US	T1	alive	complete remission	55		DE
DO36320	PRAD-US	T1	alive	complete remission	54		DE
DO36339	PRAD-US	T1	alive	complete remission	64		DE
DO36332	PRAD-US	T1	alive	progression	57		DE
DO36333	PRAD-US	T1	alive	complete remission	66		DE
DO36307	PRAD-US	T1	alive	complete remission	51		DE
DO36305	PRAD-US	T1	alive	complete remission	55		DE
DO36314	PRAD-US	T1	alive	complete remission	58		DE
DO36312	PRAD-US	T1	deceased		56	1329	DE
DO36370	PRAD-US	T1	alive	complete remission	72		DE
DO36365	PRAD-US	T1	alive	complete remission	71		DE
DO50414	PRAD-UK	T1	alive	stable	44	1301	DE
DO227409	EOPC-DE	T1	alive		45	117	DE
DO227412	EOPC-DE	T1	alive		43	141	DE
DO227413	EOPC-DE	T1	alive	stable	48	1518	DE
DO227416	EOPC-DE	T1	alive	relapse	50	825	DE
DO227418	EOPC-DE	T1	alive		43	29	DE
DO227421	EOPC-DE	T1	alive		44	28	DE
DO227434	EOPC-DE	T1	alive		32	116	DE
DO10837	EOPC-DE	T1	alive	stable	48	1449	DE
DO52530	EOPC-DE	T1	alive	stable	47	1068	DE
DO52534	EOPC-DE	T1	alive	stable	47	1833	DE
DO52524	EOPC-DE	T1	alive	stable	40	27	DE
DO52514	EOPC-DE	T1	alive	relapse	50	1215	DE
DO52509	EOPC-DE	T1	alive	stable	46	1179	DE
DO52497	EOPC-DE	T1	alive	stable	49	1083	DE
DO51132	PRAD-CA	T1	alive		56		DE
DO36329	PRAD-US	T2	alive	complete remission	53		DE
DO36326	PRAD-US	T2	alive	complete remission	44		DE
DO36323	PRAD-US	T2	alive	complete remission	49		DE
DO36321	PRAD-US	T2	alive	complete remission	57		DE
DO36322	PRAD-US	T2	alive	complete remission	69		DE
DO36338	PRAD-US	T2	alive	complete remission	66		DE
DO36336	PRAD-US	T2	alive	complete remission	62		DE
DO36334	PRAD-US	T2	alive	complete remission	66		DE
DO36335	PRAD-US	T2	alive	complete remission	67		DE
DO36330	PRAD-US	T2	alive	complete remission	55		DE
DO36331	PRAD-US	T2	alive	complete remission	60		DE
DO36309	PRAD-US	T2	alive	complete remission	65		DE
DO36308	PRAD-US	T2	alive	complete remission	58		DE
DO36306	PRAD-US	T2	alive	complete remission	70		DE
DO36303	PRAD-US	T2	alive		49		DE
DO36300	PRAD-US	T2	alive	complete remission	68		DE
DO36317	PRAD-US	T2	alive	complete remission	50		DE
DO36315	PRAD-US	T2	alive	progression	66		DE
DO36313	PRAD-US	T2	alive		61		DE
DO36310	PRAD-US	T2	alive	complete remission	55		DE
DO36311	PRAD-US	T2	alive	complete remission	55		DE
DO36371	PRAD-US	T2	alive	complete remission	73		DE
DO36363	PRAD-US	T2	alive	complete remission	50		DE
DO36380	PRAD-US	T2	alive	complete remission	56		DE
DO36378	PRAD-US	T2	alive	complete remission	66		DE
DO36377	PRAD-US	T2	alive	complete remission	52		DE
DO36374	PRAD-US	T2	alive	complete remission	66		DE
DO36375	PRAD-US	T2	alive	progression	61		DE
DO36373	PRAD-US	T2	alive	complete remission	58		DE
DO36347	PRAD-US	T2	alive	complete remission	66		DE
DO36348	PRAD-US	T2	alive	complete remission	61		DE
DO36345	PRAD-US	T2	alive	complete remission	71		DE
DO36343	PRAD-US	T2	alive	complete remission	50		DE
DO36344	PRAD-US	T2	alive	complete remission	61		DE
DO36342	PRAD-US	T2	alive	complete remission	61		DE
DO36357	PRAD-US	T2	alive	complete remission	60		DE
DO36354	PRAD-US	T2	alive		68		DE
DO36352	PRAD-US	T2	alive	progression	51		DE
DO36294	PRAD-US	T2	alive	complete remission	55		DE
DO36292	PRAD-US	T2	alive	progression	66		DE
DO36290	PRAD-US	T2	alive	complete remission	57		DE
DO36288	PRAD-US	T2	alive	complete remission	62		DE
DO36289	PRAD-US	T2	alive	progression	66		DE
DO36286	PRAD-US	T2	alive	complete remission	46		DE
DO36299	PRAD-US	T2	alive	complete remission	61		DE
DO36298	PRAD-US	T2	alive	complete remission	66		DE
DO36296	PRAD-US	T2	alive	complete remission	47		DE
DO36270	PRAD-US	T2	alive	complete remission	68		DE
DO36268	PRAD-US	T2	alive	complete remission	53		DE
DO36269	PRAD-US	T2	alive	complete remission	69		DE
DO36266	PRAD-US	T2	alive	complete remission	59		DE
DO36265	PRAD-US	T2	alive	complete remission	61		DE
DO36262	PRAD-US	T2	alive	complete remission	59		DE
DO36263	PRAD-US	T2	alive	complete remission	59		DE
DO36283	PRAD-US	T2	alive	progression	46		DE
DO36281	PRAD-US	T2	alive	complete remission	67		DE
DO36279	PRAD-US	T2	alive	complete remission	60		DE
DO36277	PRAD-US	T2	alive		72		DE
DO36275	PRAD-US	T2	alive	complete remission	62		DE
DO36276	PRAD-US	T2	alive	complete remission	54		DE
DO36273	PRAD-US	T2	alive	complete remission	49		DE
DO36274	PRAD-US	T2	alive	complete remission	68		DE
DO36250	PRAD-US	T2	alive	complete remission	57		DE
DO36249	PRAD-US	T2	alive	progression	58		DE
DO36245	PRAD-US	T2	alive	progression	48		DE
DO36242	PRAD-US	T2	alive	complete remission	70		DE
DO36243	PRAD-US	T2	alive	progression	64		DE
DO36240	PRAD-US	T2	alive	complete remission	72		DE
DO36241	PRAD-US	T2	alive	complete remission	55		DE
DO36258	PRAD-US	T2	alive	complete remission	68		DE
DO36256	PRAD-US	T2	alive	complete remission	71		DE
DO36239	PRAD-US	T2	alive	complete remission	66		DE
DO48537	PRAD-US	T2	alive	complete remission	69		DE
DO48527	PRAD-US	T2	alive		63		DE
DO49853	PRAD-US	T2	alive		66		DE
DO49845	PRAD-US	T2	alive		72		DE
DO49819	PRAD-US	T2	alive	complete remission	57		DE
DO48586	PRAD-US	T2	alive	complete remission	71		DE
DO48565	PRAD-US	T2	alive	complete remission	53		DE
DO49762	PRAD-US	T2	alive	complete remission	70		DE
DO51374	PRAD-US	T2	alive	complete remission	53	1889.11	DE
DO51364	PRAD-US	T2	alive	complete remission	68	2571.88	DE
DO51359	PRAD-US	T2	alive	complete remission	63	771.045	DE
DO51358	PRAD-US	T2	alive	complete remission	69	742.127	DE
DO51348	PRAD-US	T2	alive	complete remission	55	1073.01	DE
DO51342	PRAD-US	T2	alive		62	1096.14	DE
DO51345	PRAD-US	T2	alive	complete remission	65	1118.06	DE
DO46797	PRAD-US	T2	alive	complete remission	66	993.866	DE
DO46798	PRAD-US	T2	alive	complete remission	63	185.075	DE
DO46799	PRAD-US	T2	alive		77	940.9	DE
DO48658	PRAD-US	T2	alive	complete remission	55	869.975	DE
DO48650	PRAD-US	T2	alive	complete remission	60	1000.87	DE
DO48630	PRAD-US	T2	alive		61	1354.88	DE
DO48632	PRAD-US	T2	alive	complete remission	57	1103.15	DE
DO48623	PRAD-US	T2	alive	complete remission	60	964.035	DE
DO46812	PRAD-US	T2	alive	progression	56	909.852	DE
DO46814	PRAD-US	T2	alive	complete remission	58	182.944	DE
DO46815	PRAD-US	T2	alive	complete remission	74	512.001	DE
DO46811	PRAD-US	T2	alive	progression	53	695.858	DE
DO46801	PRAD-US	T2	alive	complete remission	62	328.143	DE
DO46802	PRAD-US	T2	alive	complete remission	47	719.906	DE
DO46803	PRAD-US	T2	alive		56	543.05	DE
DO46804	PRAD-US	T2	alive	complete remission	52	992.04	DE
DO46800	PRAD-US	T2	alive	progression	47	493.128	DE
DO46805	PRAD-US	T2	alive	complete remission	64	383.848	DE
DO46806	PRAD-US	T2	alive	complete remission	55	399.982	DE
DO51095	PRAD-CA	T2	alive		61		DE
DO51067	PRAD-CA	T2	alive		74		DE
DO223988	PRAD-UK	T2	alive	stable	40	1710	DE
DO221504	PRAD-UK	T2	alive	stable	58	623	DE
DO36337	PRAD-US	T3	alive	complete remission	57		DE
DO36304	PRAD-US	T3	alive	complete remission	65		DE
DO36301	PRAD-US	T3	alive	complete remission	64		DE
DO36302	PRAD-US	T3	alive	complete remission	61		DE
DO36318	PRAD-US	T3	alive	complete remission	63		DE
DO36319	PRAD-US	T3	alive	complete remission	66		DE
DO36316	PRAD-US	T3	alive	complete remission	53		DE
DO36369	PRAD-US	T3	alive	complete remission	67		DE
DO36367	PRAD-US	T3	alive	complete remission	58		DE
DO36368	PRAD-US	T3	alive	complete remission	61		DE
DO36366	PRAD-US	T3	alive	complete remission	64		DE
DO36364	PRAD-US	T3	alive	progression	65		DE
DO36361	PRAD-US	T3	alive	complete remission	52		DE
DO36362	PRAD-US	T3	alive	complete remission	70		DE
DO36379	PRAD-US	T3	alive	complete remission	52		DE
DO36376	PRAD-US	T3	alive	complete remission	65		DE
DO36372	PRAD-US	T3	alive	complete remission	57		DE
DO36349	PRAD-US	T3	alive	complete remission	64		DE
DO36346	PRAD-US	T3	alive	complete remission	66		DE
DO36341	PRAD-US	T3	alive	complete remission	48		DE
DO36340	PRAD-US	T3	alive	progression	67		DE
DO36360	PRAD-US	T3	alive	complete remission	67		DE
DO36358	PRAD-US	T3	alive	complete remission	65		DE
DO36359	PRAD-US	T3	alive	complete remission	50		DE
DO36356	PRAD-US	T3	alive	complete remission	55		DE
DO36355	PRAD-US	T3	alive	complete remission	63		DE
DO36353	PRAD-US	T3	alive	complete remission	72		DE
DO36350	PRAD-US	T3	alive	complete remission	53		DE
DO36351	PRAD-US	T3	alive	complete remission	64		DE
DO36293	PRAD-US	T3	alive	complete remission	66		DE
DO36291	PRAD-US	T3	alive	complete remission	57		DE
DO36287	PRAD-US	T3	alive	complete remission	62		DE
DO36284	PRAD-US	T3	alive	progression	57		DE
DO36285	PRAD-US	T3	alive	complete remission	55		DE
DO36297	PRAD-US	T3	alive	complete remission	57		DE
DO36295	PRAD-US	T3	alive	complete remission	60		DE
DO36271	PRAD-US	T3	alive	progression	65		DE
DO36272	PRAD-US	T3	alive	complete remission	49		DE
DO36267	PRAD-US	T3	alive	complete remission	61		DE
DO36264	PRAD-US	T3	alive	complete remission	61		DE
DO36282	PRAD-US	T3	alive	complete remission	50		DE
DO36280	PRAD-US	T3	alive	complete remission	44		DE
DO36278	PRAD-US	T3	alive	complete remission	64		DE
DO36248	PRAD-US	T3	alive	complete remission	72		DE
DO36246	PRAD-US	T3	alive	progression	54		DE
DO36247	PRAD-US	T3	alive	complete remission	64		DE
DO36244	PRAD-US	T3	alive	complete remission	63		DE
DO36252	PRAD-US	T3	alive	progression	56		DE
DO36231	PRAD-US	T3	alive	complete remission	66		DE
DO49852	PRAD-US	T3	alive		59		DE
DO48515	PRAD-US	T3	alive	complete remission	68		DE
DO49820	PRAD-US	T3	alive	progression	60		DE
DO49821	PRAD-US	T3	alive	progression	55		DE
DO49818	PRAD-US	T3	alive	complete remission	48		DE
DO49809	PRAD-US	T3	alive	complete remission	65		DE
DO49769	PRAD-US	T3	alive	complete remission	59		DE
DO49766	PRAD-US	T3	alive	complete remission	58		DE
DO49758	PRAD-US	T3	alive	complete remission	65		DE
DO51373	PRAD-US	T3	alive	complete remission	61	1889.11	DE
DO51362	PRAD-US	T3	alive	progression	46	2686.94	DE
DO51361	PRAD-US	T3	alive	complete remission	69	1007.87	DE
DO51351	PRAD-US	T3	alive	complete remission	66	1028.87	DE
DO51352	PRAD-US	T3	alive	progression	50	824.011	DE
DO51353	PRAD-US	T3	alive	progression	59	1069.97	DE
DO51354	PRAD-US	T3	alive	complete remission	57	922.941	DE
DO51356	PRAD-US	T3	alive	complete remission	54	841.97	DE
DO51357	PRAD-US	T3	alive	complete remission	56	190.859	DE
DO51349	PRAD-US	T3	alive	complete remission	56	786.874	DE
DO51344	PRAD-US	T3	alive	complete remission	71	1104.97	DE
DO48609	PRAD-US	T3	alive	complete remission	53	721.124	DE
DO46813	PRAD-US	T3	alive	progression	73	833.143	DE
DO46810	PRAD-US	T3	alive	progression	46	684.9	DE
DO46809	PRAD-US	T3	alive	complete remission	70	642.893	DE
DO46807	PRAD-US	T3	alive	progression	61	763.131	DE
DO46808	PRAD-US	T3	alive	complete remission	58	572.881	DE
DO221503	PRAD-UK	T3	alive	stable	54	1814	DE
DO36260	PRAD-US	UN	alive	complete remission	68		DE
DO36261	PRAD-US	UN	alive	complete remission	56		DE
DO36259	PRAD-US	UN	alive	complete remission	68		DE
DO36257	PRAD-US	UN	alive	complete remission	54		DE
DO36255	PRAD-US	UN	alive	complete remission	63		DE
DO36253	PRAD-US	UN	alive	complete remission	69		DE
DO36254	PRAD-US	UN	alive	complete remission	63		DE
DO36251	PRAD-US	UN	alive	complete remission	60		DE
DO36228	PRAD-US	UN	alive	complete remission	60		DE
DO36229	PRAD-US	UN	alive		62		DE
DO36226	PRAD-US	UN	alive	complete remission	63		DE
DO36227	PRAD-US	UN	alive	complete remission	59		DE
DO36225	PRAD-US	UN	alive	complete remission	52		DE
DO36237	PRAD-US	UN	alive	complete remission	68		DE
DO36238	PRAD-US	UN	alive	complete remission	65		DE
DO36235	PRAD-US	UN	alive	complete remission	66		DE
DO36236	PRAD-US	UN	alive	complete remission	70		DE
DO36234	PRAD-US	UN	alive	progression	60		DE
DO36232	PRAD-US	UN	alive	complete remission	53		DE
DO36230	PRAD-US	UN	alive	complete remission	62		DE
DO48548	PRAD-US	UN	alive	complete remission	57		DE
DO48544	PRAD-US	UN	alive	complete remission	57		DE
DO49851	PRAD-US	UN	alive	complete remission	64		DE
DO48517	PRAD-US	UN	alive	complete remission	63		DE
DO49839	PRAD-US	UN	alive	complete remission	53		DE
DO49837	PRAD-US	UN	alive	complete remission	57		DE
DO49835	PRAD-US	UN	alive		68		DE
DO49833	PRAD-US	UN	alive	progression	63		DE
DO49834	PRAD-US	UN	alive	complete remission	63		DE
DO49831	PRAD-US	UN	alive	complete remission	77		DE
DO49832	PRAD-US	UN	alive	complete remission	65		DE
DO49828	PRAD-US	UN	alive	complete remission	68		DE
DO49829	PRAD-US	UN	alive	complete remission	54		DE
DO49826	PRAD-US	UN	alive	complete remission	51		DE
DO49824	PRAD-US	UN	alive	progression	67		DE
DO49825	PRAD-US	UN	alive	complete remission	52		DE
DO49822	PRAD-US	UN	alive	progression	67		DE
DO49823	PRAD-US	UN	alive	complete remission	68		DE
DO49817	PRAD-US	UN	alive	progression	43		DE
DO49815	PRAD-US	UN	alive	complete remission	56		DE
DO49816	PRAD-US	UN	alive	complete remission	50		DE
DO49813	PRAD-US	UN	alive	complete remission	53		DE
DO49814	PRAD-US	UN	alive	progression	70		DE
DO49811	PRAD-US	UN	alive	complete remission	72		DE
DO49812	PRAD-US	UN	alive	complete remission	48		DE
DO49810	PRAD-US	UN	alive	progression	53		DE
DO48596	PRAD-US	UN	alive	complete remission	59		DE
DO48595	PRAD-US	UN	alive	complete remission	55		DE
DO49805	PRAD-US	UN	alive	complete remission	58		DE
DO49756	PRAD-US	UN	alive	complete remission	62		DE
DO49754	PRAD-US	UN	alive	complete remission	67		DE
DO49752	PRAD-US	UN	alive	complete remission	66		DE
DO49751	PRAD-US	UN	alive	complete remission	55		DE
DO49799	PRAD-US	UN	alive	complete remission	66		DE
DO49792	PRAD-US	UN	alive	complete remission	74		DE
DO49789	PRAD-US	UN	alive	progression	62		DE
DO49781	PRAD-US	UN	alive	complete remission	60		DE
DO51315	PRAD-US	UN	alive	progression	59		DE
DO51317	PRAD-US	UN	alive	complete remission	57		DE
DO36221	PRAD-UK	T1	alive	stable	59	1547	PE
DO50424	PRAD-UK	T1	alive	stable	57	1585	PE
DO50425	PRAD-UK	T1	alive	stable	63	1828	PE
DO50420	PRAD-UK	T1	alive	progression	60	1425	PE
DO50421	PRAD-UK	T1	alive	stable	66	1229	PE
DO50422	PRAD-UK	T1	alive	stable	61	1156	PE
DO50423	PRAD-UK	T1	alive	stable	64	1172	PE
DO50415	PRAD-UK	T1	alive	progression	61	1132	PE
DO50416	PRAD-UK	T1	alive	stable	59	937	PE
DO50417	PRAD-UK	T1	alive	stable	49	1376	PE
DO50418	PRAD-UK	T1	alive	progression	66	1236	PE
DO50419	PRAD-UK	T1	alive	progression	66	1395	PE
DO227414	EOPC-DE	T1	alive	stable	40	805	PE
DO227424	EOPC-DE	T1	alive		50	78	PE
DO227427	EOPC-DE	T1	alive		46	55	PE
DO227429	EOPC-DE	T1	alive		49	69	PE
DO227439	EOPC-DE	T1	alive	stable	44	207	PE
DO227432	EOPC-DE	T1	alive	stable	47	1123	PE
DO227444	EOPC-DE	T1	alive		52	77	PE
DO227448	EOPC-DE	T1	alive	stable	48	791	PE
DO227442	EOPC-DE	T1	alive	stable	47	240	PE
DO227451	EOPC-DE	T1	alive	stable	49	768	PE
DO227454	EOPC-DE	T1	alive	stable	45	387	PE
DO46795	PRAD-CA	T1	alive		65	600.886	PE
DO46790	PRAD-CA	T1	alive		71	1984.99	PE
DO46792	PRAD-CA	T1	alive		66	1184.12	PE
DO224000	PRAD-UK	T1	alive	stable	59	1729	PE
DO224004	PRAD-UK	T1	alive	stable	68	1333	PE
DO224003	PRAD-UK	T1	alive	stable	70	1301	PE
DO224002	PRAD-UK	T1	alive	stable	53	1454	PE
DO224001	PRAD-UK	T1	alive	stable	55	1469	PE
DO224011	PRAD-UK	T1	alive	stable	53	1230	PE
DO224010	PRAD-UK	T1	alive	progression	62	971	PE
DO224019	PRAD-UK	T1	alive	stable	66	1086	PE
DO224017	PRAD-UK	T1	alive	stable	52	1657	PE
DO224016	PRAD-UK	T1	alive	stable	57	1234	PE
DO224015	PRAD-UK	T1	alive	progression	62	1186	PE
DO224014	PRAD-UK	T1	alive	stable	54	1173	PE
DO224013	PRAD-UK	T1	alive	stable	62	1140	PE
DO224012	PRAD-UK	T1	alive	stable	54	1460	PE
DO224020	PRAD-UK	T1	alive	stable	63	926	PE
DO224025	PRAD-UK	T1	alive	stable	61	1056	PE
DO10819	EOPC-DE	T1	alive	stable	44	738	PE
DO10817	EOPC-DE	T1	alive		49	1247.13	PE
DO10815	EOPC-DE	T1	alive	relapse	38	729	PE
DO10811	EOPC-DE	T1	alive	relapse	51	273	PE
DO10806	EOPC-DE	T1	alive	relapse	45	1179	PE
DO10835	EOPC-DE	T1	alive		43	1259.91	PE
DO10833	EOPC-DE	T1	alive	stable	49	1443	PE
DO10831	EOPC-DE	T1	alive	stable	45	1092	PE
DO10829	EOPC-DE	T1	alive	stable	49	723	PE
DO10823	EOPC-DE	T1	alive	stable	46	1470	PE
DO10821	EOPC-DE	T1	alive	stable	48	1101	PE
DO51044	PRAD-CA	T1	alive		71	1461.12	PE
DO51045	PRAD-CA	T1	alive		79	91.0156	PE
DO51098	PRAD-CA	T1	alive		63		PE
DO51099	PRAD-CA	T1	alive		49		PE
DO51090	PRAD-CA	T1	alive		66		PE
DO51092	PRAD-CA	T1	alive		60		PE
DO51094	PRAD-CA	T1	alive		66		PE
DO51097	PRAD-CA	T1	alive		71		PE
DO51087	PRAD-CA	T1	alive		70		PE
DO51080	PRAD-CA	T1	alive		51		PE
DO51082	PRAD-CA	T1	alive		71		PE
DO51085	PRAD-CA	T1	alive		71		PE
DO51086	PRAD-CA	T1	alive		70		PE
DO51078	PRAD-CA	T1	alive		66		PE
DO51075	PRAD-CA	T1	alive		63		PE
DO51066	PRAD-CA	T1	alive		70		PE
DO51060	PRAD-CA	T1	alive		63		PE
DO51064	PRAD-CA	T1	alive		70		PE
DO51054	PRAD-CA	T1	alive		73		PE
DO51057	PRAD-CA	T1	alive		80		PE
DO51050	PRAD-CA	T1	alive		71		PE
DO223959	PRAD-UK	T1	alive	progression	67	3839	PE
DO223964	PRAD-UK	T1	alive	progression	67	2809	PE
DO223969	PRAD-UK	T1	alive	stable	66	1370	PE
DO223967	PRAD-UK	T1	alive	stable	69	1750	PE
DO223966	PRAD-UK	T1	alive	progression	63	1884	PE
DO223965	PRAD-UK	T1	alive	stable	57	2513	PE
DO223971	PRAD-UK	T1	alive	stable	63	1324	PE
DO223970	PRAD-UK	T1	alive	stable	60	1348	PE
DO223981	PRAD-UK	T1	alive	progression	68	1729	PE
DO223989	PRAD-UK	T1	alive	progression	54	1784	PE
DO223999	PRAD-UK	T1	alive	stable	51	541	PE
DO223998	PRAD-UK	T1	alive	progression	60	1103	PE
DO52532	EOPC-DE	T1	alive	stable	50	1146	PE
DO52526	EOPC-DE	T1	alive	stable	48	399	PE
DO52528	EOPC-DE	T1	alive	stable	50	690	PE
DO52520	EOPC-DE	T1	alive	stable	48	1095	PE
DO52522	EOPC-DE	T1	alive	stable	41	1449	PE
DO52516	EOPC-DE	T1	deceased	progression	48	327	PE
DO52518	EOPC-DE	T1	alive	stable	50	1449	PE
DO52513	EOPC-DE	T1	alive	stable	47	1134	PE
DO52503	EOPC-DE	T1	alive	stable	40	1461	PE
DO52505	EOPC-DE	T1	alive	stable	48	423	PE
DO52508	EOPC-DE	T1	alive	relapse	43	1113	PE
DO52500	EOPC-DE	T1	alive		50		PE
DO52501	EOPC-DE	T1	alive	stable	47	201	PE
DO52502	EOPC-DE	T1	alive	progression	49	738	PE
DO52498	EOPC-DE	T1	alive	stable	48	1107	PE
DO52499	EOPC-DE	T1	alive	stable	46	744	PE
DO51153	PRAD-CA	T1	alive		57		PE
DO51154	PRAD-CA	T1	alive		58		PE
DO51156	PRAD-CA	T1	alive		45		PE
DO51159	PRAD-CA	T1	alive		43		PE
DO51151	PRAD-CA	T1	alive		57		PE
DO51152	PRAD-CA	T1	alive		55		PE
DO51142	PRAD-CA	T1	alive		69		PE
DO51145	PRAD-CA	T1	alive		58		PE
DO51146	PRAD-CA	T1	alive		63		PE
DO51149	PRAD-CA	T1	alive		60		PE
DO51140	PRAD-CA	T1	alive		59		PE
DO51141	PRAD-CA	T1	alive		63		PE
DO51139	PRAD-CA	T1	alive		59		PE
DO51134	PRAD-CA	T1	alive		71		PE
DO51136	PRAD-CA	T1	alive		63		PE
DO51137	PRAD-CA	T1	alive		63		PE
DO51128	PRAD-CA	T1	alive		66		PE
DO51120	PRAD-CA	T1	alive		57		PE
DO51121	PRAD-CA	T1	alive		52		PE
DO51122	PRAD-CA	T1	alive		55		PE
DO51123	PRAD-CA	T1	alive		65		PE
DO51124	PRAD-CA	T1	alive		60		PE
DO51125	PRAD-CA	T1	alive		55		PE
DO51117	PRAD-CA	T1	alive		60		PE
DO51119	PRAD-CA	T1	alive		59		PE
DO51112	PRAD-CA	T1	alive		60		PE
DO51113	PRAD-CA	T1	alive		57		PE
DO51114	PRAD-CA	T1	alive		61		PE
DO51115	PRAD-CA	T1	alive		56		PE
DO51108	PRAD-CA	T1	alive		68		PE
DO51100	PRAD-CA	T1	alive		55		PE
DO51104	PRAD-CA	T1	alive		63		PE
DO51960	PRAD-UK	T2	deceased	progression	55	3824	PE
DO51953	PRAD-UK	T2	deceased	progression	67	1392	PE
DO51955	PRAD-UK	T2	deceased	progression	65	5382	PE
DO51956	PRAD-UK	T2	deceased	progression	62	2914	PE
DO36223	PRAD-UK	T2	alive	stable	63	1632	PE
DO51346	PRAD-US	T2	alive	complete remission	64	1395.98	PE
DO50431	PRAD-UK	T2	alive	progression	65	1185	PE
DO50426	PRAD-UK	T2	alive	progression	59	1382	PE
DO50427	PRAD-UK	T2	alive	stable	56	3016	PE
DO50428	PRAD-UK	T2	alive	stable	72	1423	PE
DO227437	EOPC-DE	T2	alive	stable	48	798	PE
DO46793	PRAD-CA	T2	alive		58	112.019	PE
DO46796	PRAD-CA	T2	alive		51	2114.97	PE
DO46787	PRAD-CA	T2	alive		69	1105.89	PE
DO46788	PRAD-CA	T2	alive		72	439.858	PE
DO46789	PRAD-CA	T2	alive		73	868.149	PE
DO224007	PRAD-UK	T2	alive	stable	70	1348	PE
DO224005	PRAD-UK	T2	alive	stable	63	1511	PE
DO224009	PRAD-UK	T2	alive	stable	56	1199	PE
DO224021	PRAD-UK	T2	alive	stable	62	1259	PE
DO224029	PRAD-UK	T2	alive	stable	55	1177	PE
DO224028	PRAD-UK	T2	alive	stable	65	1246	PE
DO224027	PRAD-UK	T2	alive	progression	61	1190	PE
DO224026	PRAD-UK	T2	alive	stable	71	1554	PE
DO224023	PRAD-UK	T2	alive	stable	57	1289	PE
DO224032	PRAD-UK	T2	alive	stable	50	781	PE
DO224031	PRAD-UK	T2	alive	progression	64	1192	PE
DO224030	PRAD-UK	T2	alive	stable	65	938	PE
DO10813	EOPC-DE	T2	alive		50	3716.12	PE
DO10809	EOPC-DE	T2	alive	relapse	46	393	PE
DO10807	EOPC-DE	T2	alive		51	189.032	PE
DO10825	EOPC-DE	T2	alive	stable	48	1458	PE
DO51046	PRAD-CA	T2	alive		72	992.04	PE
DO51047	PRAD-CA	T2	alive		74	2304	PE
DO51048	PRAD-CA	T2	alive		70	875.15	PE
DO51049	PRAD-CA	T2	alive		68	441.989	PE
DO51091	PRAD-CA	T2	alive		56		PE
DO51093	PRAD-CA	T2	alive		54		PE
DO51096	PRAD-CA	T2	alive		52		PE
DO51088	PRAD-CA	T2	alive		59		PE
DO51089	PRAD-CA	T2	alive		55		PE
DO51081	PRAD-CA	T2	alive		75		PE
DO51083	PRAD-CA	T2	alive		67		PE
DO51084	PRAD-CA	T2	alive		61		PE
DO51076	PRAD-CA	T2	alive		62		PE
DO51077	PRAD-CA	T2	alive		65		PE
DO51079	PRAD-CA	T2	alive		60		PE
DO51070	PRAD-CA	T2	alive		57		PE
DO51071	PRAD-CA	T2	alive		74		PE
DO51072	PRAD-CA	T2	alive		60		PE
DO51073	PRAD-CA	T2	alive		52		PE
DO51074	PRAD-CA	T2	alive		74		PE
DO51065	PRAD-CA	T2	alive		55		PE
DO51068	PRAD-CA	T2	alive		56		PE
DO51069	PRAD-CA	T2	alive		59		PE
DO51061	PRAD-CA	T2	alive		71		PE
DO51062	PRAD-CA	T2	alive		72		PE
DO51063	PRAD-CA	T2	alive		54		PE
DO51055	PRAD-CA	T2	alive		78		PE
DO51056	PRAD-CA	T2	alive		68		PE
DO51058	PRAD-CA	T2	alive		68		PE
DO51059	PRAD-CA	T2	alive		71		PE
DO51051	PRAD-CA	T2	alive		61		PE
DO51052	PRAD-CA	T2	alive		75		PE
DO51053	PRAD-CA	T2	alive		61		PE
DO223962	PRAD-UK	T2	alive	progression	66	1624	PE
DO223960	PRAD-UK	T2	alive	stable	61	4891	PE
DO223975	PRAD-UK	T2	alive	stable	49	1575	PE
DO223974	PRAD-UK	T2	alive	progression	65	2449	PE
DO223973	PRAD-UK	T2	alive	progression	61	2822	PE
DO223972	PRAD-UK	T2	deceased	stable	59	2416	PE
DO223979	PRAD-UK	T2	alive	progression	65	1847	PE
DO223978	PRAD-UK	T2	alive	stable	56	1883	PE
DO223977	PRAD-UK	T2	alive	stable	64	2084	PE
DO223976	PRAD-UK	T2	alive	stable	55	3748	PE
DO223986	PRAD-UK	T2	alive	stable	67	1678	PE
DO223984	PRAD-UK	T2	alive	stable	66	1910	PE
DO223983	PRAD-UK	T2	alive	stable	72	1561	PE
DO223982	PRAD-UK	T2	alive	stable	67	1589	PE
DO223980	PRAD-UK	T2	alive	stable	67	1492	PE
DO223987	PRAD-UK	T2	alive	stable	71	1762	PE
DO223997	PRAD-UK	T2	alive	stable	61	2649	PE
DO223996	PRAD-UK	T2	alive	stable	74	18	PE
DO223995	PRAD-UK	T2	alive	stable	70	3104	PE
DO223994	PRAD-UK	T2	alive	stable	74	1509	PE
DO223993	PRAD-UK	T2	alive	stable	61	1707	PE
DO223992	PRAD-UK	T2	alive	stable	65	1492	PE
DO223991	PRAD-UK	T2	alive	progression	65	1336	PE
DO223990	PRAD-UK	T2	alive	progression	57	1180	PE
DO52510	EOPC-DE	T2	alive	stable	49	1080	PE
DO52511	EOPC-DE	T2	alive	stable	50	744	PE
DO52512	EOPC-DE	T2	alive	stable	50	1035	PE
DO52504	EOPC-DE	T2	alive	relapse	48	1353	PE
DO52506	EOPC-DE	T2	alive	relapse	48	402	PE
DO51155	PRAD-CA	T2	alive		61		PE
DO51157	PRAD-CA	T2	alive		58		PE
DO51158	PRAD-CA	T2	alive		58		PE
DO51150	PRAD-CA	T2	alive		61		PE
DO51143	PRAD-CA	T2	alive		69		PE
DO51144	PRAD-CA	T2	alive		67		PE
DO51147	PRAD-CA	T2	alive		66		PE
DO51148	PRAD-CA	T2	alive		54		PE
DO51131	PRAD-CA	T2	alive		57		PE
DO51133	PRAD-CA	T2	alive		62		PE
DO51135	PRAD-CA	T2	alive		60		PE
DO51138	PRAD-CA	T2	alive		60		PE
DO51130	PRAD-CA	T2	alive		70		PE
DO51129	PRAD-CA	T2	alive		65		PE
DO51126	PRAD-CA	T2	alive		51		PE
DO51127	PRAD-CA	T2	alive		58		PE
DO51118	PRAD-CA	T2	alive		60		PE
DO51110	PRAD-CA	T2	alive		69		PE
DO51111	PRAD-CA	T2	alive		53		PE
DO51116	PRAD-CA	T2	alive		52		PE
DO51106	PRAD-CA	T2	alive		44		PE
DO51107	PRAD-CA	T2	alive		59		PE
DO51109	PRAD-CA	T2	alive		64		PE
DO51101	PRAD-CA	T2	alive		65		PE
DO51102	PRAD-CA	T2	alive		62		PE
DO51103	PRAD-CA	T2	alive		66		PE
DO51105	PRAD-CA	T2	alive		66		PE
DO51964	PRAD-UK	T3	deceased	progression	67	1956	PE
DO51965	PRAD-UK	T3	deceased	progression	58	1322	PE
DO51962	PRAD-UK	T3	deceased	progression	56	4262	PE
DO48577	PRAD-UK	T3	alive	stable	71	1362	PE
DO51343	PRAD-US	T3	alive		57	859.017	PE
DO50430	PRAD-UK	T3	alive	progression	54	652	PE
DO50432	PRAD-UK	T3	alive	progression	71	1057	PE
DO224008	PRAD-UK	T3	alive	progression	58	1254	PE
DO224006	PRAD-UK	T3	alive	stable	59	1436	PE
DO224018	PRAD-UK	T3	alive	stable	66	1097	PE
DO224022	PRAD-UK	T3	alive	progression	66	1442	PE
DO224024	PRAD-UK	T3	alive	stable	67	1046	PE
DO224033	PRAD-UK	T3	alive	stable	62	1147	PE
DO223963	PRAD-UK	T3	deceased	relapse	81	797	PE
DO223961	PRAD-UK	T3	deceased	relapse	72	6110	PE
DO223968	PRAD-UK	T3	alive	progression	66	949	PE
DO51954	PRAD-UK	T4	deceased	progression	49	933	PE
DO51958	PRAD-UK	T4	deceased	progression	66	3112	PE
DO51959	PRAD-UK	T4	deceased	progression	66	1274	PE
				Mean	59.6812	1267.23
				Min	32	18
				Max	81	6110

### Sheet: UCSF_Donor_Information
Patient ID	cfDNA (ng)	cfDNA Concentration (ng/mL plasma)	Age at Diagnosis	Race	Gleason Primary	Gleason Secondary	Gleason Total	PSA at Diagnosis	Tumor Stage	N Stage	M Stage	CAPRA Score	# Foci (including normal)	Used For	Average Coverage Depth (# Families)	Average Family Size	Stdev Family Size	Approx Sequencing Depth
P0014	1.3	1.3	64	CAUCASIAN	4	3	7	8.35	T2a	NX	M0	5	4	in silico
P0022	5	0.98	64	CAUCASIAN	4	5	9	5.16	T1c	N0	M0	4	3	in silico
P0023	30	7.4	57	CAUCASIAN	5	4	9	13.74	T2	N0	M0	7	4	in silico
P0024	1	0.29	55	CAUCASIAN	4	5	9	13.6	T2a	N0	M0	7	2	in silico
P0039	7	1.62	65	OTHER/UKN	4	3	7	6.7	T3b	NX	MX	0	4	in silico
S028	43.34	6.19	64	CAUCASIAN	4	3	7	12.01	T2b	NX	M0	6	5	variant detection	289.65	5.77	0.73	1671.28
S029	23.89	2.99	54	OTHER/UKN	4	3	7	17.2	T2c	NX	M0	7	6	variant detection	278.14	7.01	0.89	1949.76
S030	26.7	3.81	59	CAUCASIAN	4	5	9	20.24	T1c	N0	M0	0	10	variant detection	363.28	6.62	0.74	2404.91
S038	21.67	2.71	68	ASIAN/PI	4	5	9	4.2	T1c	N0	M0	4	2	variant detection	317.33	6.53	0.76	2072.16
S041	33.94	4.85	66	OTHER/UKN	4	4	8	12.86	T2	NX	M0	6	6	variant detection	322.33	8.25	1.07	2659.22
S058	19.11	2.12	59	OTHER/UKN	3	3	6	2	T1c	N1	MX	0	3	variant detection	260	6.79	0.85	1765.4
S063	20.64	2.58	70	CAUCASIAN	4	5	9	8.6	T2	NX	M0	6	4	variant detection	284.42	6.24	0.73	1774.78
S076	9.18	1.53	67	CAUCASIAN	3	3	6	6	T2a	NX	MX	2	5	variant detection	325.89	6.63	0.81	2160.65
S083	25.85	3.23	50	OTHER/UKN	3	3	6	6.61	T2b	N0	M0	3	7	variant detection	120.72	5.72	0.66	690.518
S074	24.58	5.9782	67	CAUCASIAN	3	4	7	5.8	T1c	NX	MX	3	4	variant detection	210.27	4.8	0.56	1009.3
S067	32.31	5.97877	61	CAUCASIAN	4	4	8	8.6	T1c	NX	MX	5	3	variant detection	192.28	5.33	0.63	1024.85
S064	60.73	5.77567	54	OTHER/UKN	4	5	9	39.1	T2	N0	MX	9	4	variant detection	269.483	6.33545	0.766364	1707.3
S060	13.96	6.26637	59	CAUCASIAN	5	4	9	9.316	T2	NX	M0	6	4	variant detection	105.13	8.88	1.23	933.554
S040	17.43	6.04772	59	CAUCASIAN	3	3	6	9.1	T1c	NX	MX	3	4	variant detection	124.23	10.34	1.64	1284.54
S034	15.25	5.91857	55	CAUCASIAN	3	3	6	4.9	T2a	NX	MX	0	6	variant detection	239.91	10.72	1.35	2571.84
S027	31.41	5.99577	71	CAUCASIAN	3	4	7	4.6	T2b	NX	MX	2	3	variant detection	216.2	4.93	0.58	1065.87
S025	14.3	5.92952	62	OTHER/UKN	3	4	7	10.212	T1c	NX	MX	4	3	variant detection	251.13	9.94	1.35	2496.23
S078	19.78	1.98	69	CAUCASIAN	-	-	-	52.72	T2	N1	MX	-	3	variant detection	282.92	5.25	0.62	1485.33
		Cancer Mean	61.6957		3.72727	3.86364	7.59091	12.2443				4.04545
		Cancer Min	50		3	3	6	2				0
		Cancer Max	71		5	5	9	52.72				9
									T1	8	0.296296
									T2	14	0.518519
									T3	1	0.037037
